# Proteomics reveals extensive phosphoregulation of outer kinetochore protein KNL1

**DOI:** 10.64898/2026.03.13.711714

**Authors:** Abby C Jurasin, Anderson R Frank, Sue Biggins

## Abstract

Microtubules attach to kinetochores to facilitate chromosome movement to opposite spindle poles. Defective kinetochore-microtubule attachments lead to phosphorylation of the outer kinetochore protein KNL1 at conserved MELT motifs, which triggers spindle assembly checkpoint activation and recruitment of the fibrous corona. To identify additional phosphorylation sites that regulate kinetochores, we treated HEK 293T/17 cells with nocodazole, paclitaxel, or STLC to create defective kinetochore-microtubule attachment states. We then purified KNL1 and performed proteomics and identified 111 phosphorylation sites on KNL1, including several that may be attachment-state specific. These data demonstrate that KNL1 is extensively phosphoregulated in response to treatment with microtubule-disrupting compounds.
