## supplementary data 3 for "Proteomics reveals extensive phosphoregulation of outer kinetochore protein KNL1"

### Sheet: Phospho & Cov
Site Name	Site #	DMSO 1	DMSO 2	DMSO 3	# Replicates	DMSO Average Phospho PSMs	DMSO Avg Cov	Noco 1	Noco 2	Noco 3	Noco Average Phospho PSMs	Noco Avg Cov	# Replicates	Taxol 1	Taxol 2	Taxol 3	Taxol Average Phospho PSMs	Taxol Avg Cov	# Replicates	STLC 1	STLC 2	STLC 3	STLC Average Phospho PSMs	STLC Avg Cov	# Replicates
S24	24	2	2	6	3	3.33333	36.3333	4	4		2.66667	48.3333	2	10	8	3	7	43.3333	3	7		8	5	47	2
S25	25	9			1	3	36.3333	4	8	4	5.33333	48.3333	3	3	3	2	2.66667	43.3333	3		4	5	3	47	2
S32	32	18	9	24	3	17	34.6667	15	25	15	18.3333	39.6667	3	21	14	18	17.6667	38.6667	3	21	16	20	19	42.3333	3
S60	60	2		2	2	1.33333	12	7			2.33333	22.3333	1	2	3	4	3	15	3	3		4	2.33333	16.3333	2
T137	137					0	42		4		1.33333	74	1				0	76.6667					0	77.6667
T145	145	2		5	2	2.33333	42	9	2		3.66667	74	2	10	9		6.33333	76.6667	2	6	7	5	6	77.6667	3
S153	153					0	14.6667	2			0.666667	23.6667	1			2	0.666667	23	1	2	2	2	2	23	3
T168	168					0	72.3333	2			0.666667	138	1	11			3.66667	213.333	1	10	2	6	6	295.667	3
*T180	180					0	72.3333				0	138					0	213.333		7			2.33333	295.667	1
S197	197					0	21	2	2		1.33333	42.6667	2				0	36				3	1	33.6667	1
T201	201					0	5				0	13.3333		3			1	11.3333	1	2		2	1.33333	10	2
S207	207					0	49.6667	2		2	1.33333	67.6667	2				0	66.3333					0	65.3333
S294	294					0	13		3		1	26	1				0	26.3333					0	35.6667
T297	297					0	13				0	26					0	26.3333		2			0.666667	35.6667	1
T319	319			6	1	2	14.6667				0	20.3333		5	2		2.33333	27.6667	2	3	2	3	2.66667	32	3
T327	327					0	14.6667				0	20.3333					0	27.6667			5		1.66667	32	1
S332	332					0	0.666667				0	1.66667			2		0.666667	1.33333	1				0	1.33333
S402	402					0	52.3333			2	0.666667	78.6667	1	4	2	2	2.66667	84	3	4	4	3	3.66667	68	3
S405	405					0	52.3333	2			0.666667	78.6667	1	3			1	84	1		5	3	2.66667	68	2
*T412	412					0	9.33333		2		0.666667	16.6667	1				0	23.6667					0	20.6667
S414	414	4		3	2	2.33333	77	6	4		3.33333	102.667	2	3	4		2.33333	92.6667	2	3		3	2	110.333	2
T421	421					0	77				0	102.667					0	92.6667			3		1	110.333	1
T438	438					0	46.3333	2			0.666667	68.6667	1	2			0.666667	50.3333	1	2			0.666667	44	1
S444	444					0	46.3333				0	68.6667			3		1	50.3333	1				0	44
S458	458					0	55				0	75.6667					0	77.3333		2			0.666667	90	1
*T466	466					0	55	5			1.66667	75.6667	1		2		0.666667	77.3333	1		2		0.666667	90	1
S505	505					0	67.3333		2	2	1.33333	91.3333	2	2		2	1.33333	93	2		3	2	1.66667	98.6667	2
*T513	513			3	1	1	67.3333	6			2	91.3333	1	7	8		5	93	2	5		5	3.33333	98.6667	2
S515	515			2	1	0.666667	59.6667		2		0.666667	69.6667	1	3			1	58.3333	1		5	3	2.66667	65.6667	2
T517	517	2			1	0.666667	59.6667	5	3	5	4.33333	69.6667	3		4	3	2.33333	58.3333	2	8	2	3	4.33333	65.6667	3
S530	530		2		1	0.666667	46.6667				0	77.3333					0	67.3333					0	78.3333
T539	539	2		4	2	2	46.6667	18	8	9	11.6667	77.3333	3	15	4	9	9.33333	67.3333	3	20	9	17	15.3333	78.3333	3
T551	551			3	1	1	141	2	5		2.33333	194.333	2		7	3	3.33333	173.667	2	2			0.666667	168.667	1
T552	552					0	141				0	194.333					0	173.667		2	2	2	2	168.667	3
S564	564	2			1	0.666667	63.3333		2		0.666667	82.3333	1				0	73					0	90
S578	578					0	28	2			0.666667	45	1				0	41					0	33.6667
S584	584	2			1	0.666667	28	2		4	2	45	2	2		5	2.33333	41	2	4			1.33333	33.6667	1
T586	586	2		4	2	2	28	7	5	2	4.66667	45	3	4	5	2	3.66667	41	3	2	7		3	33.6667	2
S634	634					0	6.33333				0	6					0	15.3333			2		0.666667	15.3333	1
S659	659					0	28.6667		2	3	1.66667	33.3333	2				0	38		2			0.666667	31	1
S682	682					0	9.66667	3			1	18.3333	1	2			0.666667	15.6667	1				0	20.6667
S723	723					0	10				0	16.6667					0	19.3333			2		0.666667	29	1
S735	735					0	10			2	0.666667	16.6667	1		2		0.666667	19.3333	1				0	29
S765	765					0	19.6667	8			2.66667	26.3333	1	7	6		4.33333	26.3333	2	6	5	6	5.66667	25	3
S767	767	2		3	2	1.66667	19.6667	3	3		2	26.3333	2				0	26.3333			2		0.666667	25	1
T770	770		2		1	0.666667	19.6667				0	26.3333					0	26.3333					0	25
S782	782					0	73.6667		2		0.666667	122.333	1				0	106					0	149.667
S793	793					0	30				0	40.3333					0	41.6667			2		0.666667	44.6667	1
T795	795					0	30	2			0.666667	40.3333	1	3	2		1.66667	41.6667	2	3		3	2	44.6667	2
S803	803					0	30				0	40.3333					0	41.6667				2	0.666667	44.6667	1
T811	811					0	137.333		6		2	212	1				0	193.667					0	208.667
T816	816			3	1	1	137.333				0	212					0	193.667					0	208.667
T817	817					0	137.333	2			0.666667	212	1				0	193.667					0	208.667
T821	821					0	137.333				0	212					0	193.667			4		1.33333	208.667	1
T822	822		2		1	0.666667	137.333		2		0.666667	212	1	3	2		1.66667	193.667	2			3	1	208.667	1
T887	887					0	115.333		2		0.666667	164.333	1	2			0.666667	183	1	6	2		2.66667	190.667	2
S891	891			2	1	0.666667	115.333		3		1	164.333	1				0	183				4	1.33333	190.667	1
*T901	901					0	114.333				0	163		5		2	2.33333	181.333	2	9			3	188.333	1
T954	954					0	74.6667	2			0.666667	103.667	1				0	77.6667		3			1	88.3333	1
S956	956	6	3	5	3	4.66667	74.6667	14	12	14	13.3333	103.667	3	13	5	14	10.6667	77.6667	3	12	12	16	13.3333	88.3333	3
S1004	1004					0	42.3333				0	55.3333				2	0.666667	44.3333	1				0	42
S1008	1008					0	6.33333	3			1	7	1	2			0.666667	8	1		2		0.666667	9.66667	1
T1011	1011					0	6.33333				0	7			3		1	8	1				0	9.66667
T1013	1013	2			1	0.666667	6.33333				0	7					0	8					0	9.66667
T1017	1017					0	6.33333				0	7		2			0.666667	8	1	2			0.666667	9.66667	1
S1022	1022					0	6.33333				0	7			2		0.666667	8	1				0	9.66667
S1039	1039					0	33.3333			2	0.666667	43.6667	1				0	33.3333				4	1.33333	30.3333	1
T1042	1042					0	33.3333	2		2	1.33333	43.6667	2	2		2	1.33333	33.3333	2		2	2	1.33333	30.3333	2
*S1063	1063					0	62.6667	2		2	1.33333	99.6667	2		2		0.666667	85.3333	1		3	3	2	91	2
S1076	1076		2	2	2	1.33333	25	2		4	2	40.3333	2	5	4	5	4.66667	37.6667	3		2	5	2.33333	37.6667	2
S1085	1085		3	4	2	2.33333	25				0	40.3333		8	6		4.66667	37.6667	2	15		2	5.66667	37.6667	2
S1086	1086	2			1	0.666667	25		9		3	40.3333	1			6	2	37.6667	1		2		0.666667	37.6667	1
T1101	1101					0	7.66667	2			0.666667	12.3333	1	2	2		1.33333	13	2	3			1	12.3333	1
*T1115	1115					0	7.66667				0	30.3333					0	22.3333		11	2	4	5.66667	69	3
S1126	1126					0	7.66667		2		0.666667	30.3333	1				0	22.3333		2			0.666667	69	1
S1146	1146					0	72				0	92.6667			3		1	105.667	1		2		0.666667	128.333	1
*T1155	1155					0	74	4			1.33333	93.6667	1	3			1	107	1	4	2	4	3.33333	130	3
T1160	1160			2	1	0.666667	4.66667				0	3.66667					0	5.33333		5			1.66667	11	1
T1166	1166	2			1	0.666667	36.3333		3		1	46.3333	1	2	2		1.33333	42	2		4	2	2	37.3333	2
S1232	1232					0	20				0	25.3333		3	2		1.66667	21.6667	2	2			0.666667	30.3333	1
T1399	1399					0	8		2		0.666667	11	1				0	12					0	9.66667
T1401	1401					0	8				0	11			2		0.666667	12	1		3		1	9.66667	1
T1410	1410					0	48.3333				0	72.3333		2	3		1.66667	53.6667	2				0	55
T1429	1429			2	1	0.666667	27.6667			2	0.666667	50.6667	1		2		0.666667	34.6667	1	4	2	3	3	48	3
Y1464	1464					0	25.3333		2		0.666667	43.3333	1				0	40.6667					0	42
S1485	1485					0	29.6667				0	81.6667		2			0.666667	76	1				0	80
S1500	1500					0	19.3333	2	3		1.66667	20	2	2			0.666667	11.6667	1				0	20.3333
T1539	1539					0	50.3333				0	112					0	95.3333			3		1	118	1
S1675	1675	4	2	4	3	3.33333	13.6667	5	4		3	14.6667	2	4	5		3	14.3333	2	3	4	5	4	12.6667	3
S1690	1690			2	1	0.666667	8.66667	2			0.666667	16.3333	1	3	2	2	2.33333	16	3	2	3		1.66667	15.3333	2
S1732	1732		2		1	0.666667	3			2	0.666667	2.66667	1				0	1		2	2	2	2	6	3
S1773	1773					0	8				0	8			2	2	1.33333	8	2		3	2	1.66667	10.3333	2
T1813	1813					0	10.6667				0	22					0	29.6667			3		1	36.6667	1
T1814	1814					0	10.6667	2			0.666667	22	1	3			1	29.6667	1				0	36.6667
T1824	1824					0	19	2	2		1.33333	48	2		2	2	1.33333	56.6667	2	2			0.666667	72	1
S1831	1831					0	18.6667			2	0.666667	57.6667	1	4	2		2	56.3333	2	15	4	5	8	66.6667	3
S1834	1834					0	18.6667	3		3	2	57.6667	2	7	2		3	56.3333	2	7		2	3	66.6667	2
S1841	1841		3	6	2	3	11	3			1	10.6667	1	4	6	5	5	12	3	5		2	2.33333	13.3333	2
T1843	1843	3			1	1	17.3333				0	19.6667					0	21.3333				6	2	22.6667	1
S1845	1845					0	17.3333				0	19.6667		2			0.666667	21.3333	1				0	22.6667
S1846	1846			2	1	0.666667	17.3333				0	19.6667					0	21.3333					0	22.6667
S1850	1850					0	17.3333				0	19.6667					0	21.3333				2	0.666667	22.6667	1
T1859	1859					0	22.6667		3		1	31	1				0	24.6667					0	20.3333
S1860	1860					0	22.6667				0	31			3		1	24.6667	1		4		1.33333	20.3333	1
S1864	1864					0	22.6667	3		2	1.66667	31	2			2	0.666667	24.6667	1				0	20.3333
T1865	1865					0	22.6667				0	31		2			0.666667	24.6667	1			2	0.666667	20.3333	1
T1879	1879					0	5.66667				0	13		3			1	18.3333	1			4	1.33333	20.6667	1
S1884	1884					0	5.66667				0	13			2		0.666667	18.3333	1				0	20.6667
S1915	1915					0	10.3333	2	2		1.33333	21	2	2			0.666667	26.6667	1	2	4	2	2.66667	22.3333	3
T1925	1925					0	10.3333				0	21				3	1	26.6667	1				0	22.3333
S2076	2076					0	76	3			1	97.6667	1	3			1	97.6667	1	2		4	2	108.333	2
