## supplementary data 2 for "Proteomics reveals extensive phosphoregulation of outer kinetochore protein KNL1"

### Sheet: Compiled PSM Averages
	Raw # PSMs																			(# PSMs + 1) / (# PSMs DMSO + 1)											Average Normalized PSMs
KT Protein	Untagged	Untagged	Untagged	DMSO 1	DMSO 2	DMSO 3	Nocodazole 1	Nocodazole 2	Nocodazole 3	Taxol 1	Taxol 2	Taxol 3	STLC 1	STLC 2	STLC 3		Untagged	Untagged	Untagged	Nocodazole 1	Nocodazole 2	Nocodazole 3	Taxol 1	Taxol 2	Taxol 3	STLC 1	STLC 2	STLC 3		Untagged	Nocodazole	Taxol	STLC
CENP-A	0	0	0	0	0	1	3	2	2	2	4	2	8	4	7		1	1	0.5	4	3	1.5	3	5	1.5	9	5	4		0.833333	2.83333	3.16667	6
MIS18A	0	0	0	0	0	0	1	2	2	1	0	1	1	2	7		1	1	1	2	3	3	2	1	2	2	3	8		1	2.66667	1.66667	4.33333
MIS18B	0	0	0	0	0	0	0	0	0	0	0	0	0	0	0		1	1	1	1	1	1	1	1	1	1	1	1		1	1	1	1
MIS18BP	0	0	0	0	0	1	0	14	5	29	18	10	26	19	24		1	1	0.5	1	15	3	30	19	5.5	27	20	12.5		0.833333	6.33333	18.1667	19.8333
HJURP	0	0	0	0	1	1	1	3	0	4	6	1	0	2	4		1	0.5	0.5	2	2	0.5	5	3.5	1	1	1.5	2.5		0.666667	1.5	3.16667	1.66667
SHUGOSHIN-1	0	0	0	0	0	0	0	0	0	1	1	0	0	1	0		1	1	1	1	1	1	2	2	1	1	2	1		1	1	1.66667	1.33333
SHUGOSHIN-2	0	0	0	7	4	11	36	37	20	43	42	36	39	38	57		0.125	0.2	0.0833333	4.625	7.6	1.75	5.5	8.6	3.08333	5	7.8	4.83333		0.136111	4.65833	5.72778	5.87778
CENP-B	0	0	0	0	2	1	0	3	5	13	4	3	13	8	12		1	0.333333	0.5	1	1.33333	3	14	1.66667	2	14	3	6.5		0.611111	1.77778	5.88889	7.83333
CENP-C	0	0	0	20	19	32	122	92	90	181	101	82	178	134	197		0.047619	0.05	0.030303	5.85714	4.65	2.75758	8.66667	5.1	2.51515	8.52381	6.75	6		0.0426407	4.42157	5.42727	7.09127
CENP-H	0	0	0	0	0	0	9	1	6	15	2	5	9	7	10		1	1	1	10	2	7	16	3	6	10	8	11		1	6.33333	8.33333	9.66667
CENP-I	0	0	0	2	0	3	18	9	12	28	19	16	26	16	32		0.333333	1	0.25	6.33333	10	3.25	9.66667	20	4.25	9	17	8.25		0.527778	6.52778	11.3056	11.4167
CENP-K	0	0	0	0	0	0	2	0	3	7	1	2	10	2	7		1	1	1	3	1	4	8	2	3	11	3	8		1	2.66667	4.33333	7.33333
CENP-L	0	0	0	1	1	2	12	4	7	11	5	6	10	9	12		0.5	0.5	0.333333	6.5	2.5	2.66667	6	3	2.33333	5.5	5	4.33333		0.444444	3.88889	3.77778	4.94444
CENP-M	0	0	0	0	0	0	1	0	1	5	1	3	10	2	3		1	1	1	2	1	2	6	2	4	11	3	4		1	1.66667	4	6
CENP-N	0	0	0	0	0	1	8	2	5	10	4	12	13	5	6		1	1	0.5	9	3	3	11	5	6.5	14	6	3.5		0.833333	5	7.5	7.83333
CENP-O	0	0	0	0	1	1	5	3	4	5	3	4	9	3	9		1	0.5	0.5	6	2	2.5	6	2	2.5	10	2	5		0.666667	3.5	3.5	5.66667
CENP-P	0	0	0	0	0	0	4	3	4	7	3	6	10	9	5		1	1	1	5	4	5	8	4	7	11	10	6		1	4.66667	6.33333	9
CENP-Q	0	0	0	0	0	0	3	0	2	9	0	6	11	9	8		1	1	1	4	1	3	10	1	7	12	10	9		1	2.66667	6	10.3333
CENP-R	0	0	0	0	0	0	0	0	0	0	0	0	0	0	0		1	1	1	1	1	1	1	1	1	1	1	1		1	1	1	1
CENP-S	0	0	0	0	0	0	0	0	2	4	1	2	5	2	2		1	1	1	1	1	3	5	2	3	6	3	3		1	1.66667	3.33333	4
CENP-T	0	0	0	1	0	2	19	5	10	22	6	13	24	14	22		0.5	1	0.333333	10	6	3.66667	11.5	7	4.66667	12.5	15	7.66667		0.611111	6.55556	7.72222	11.7222
CENP-U	0	0	0	3	1	1	15	3	6	11	8	7	13	13	13		0.25	0.5	0.5	4	2	3.5	3	4.5	4	3.5	7	7		0.416667	3.16667	3.83333	5.83333
CENP-V	0	0	0	0	0	0	1	1	0	3	1	0	2	0	4		1	1	1	2	2	1	4	2	1	3	1	5		1	1.66667	2.33333	3
CENP-W	0	0	0	0	0	0	2	0	0	1	0	1	2	1	1		1	1	1	3	1	1	2	1	2	3	2	2		1	1.66667	1.66667	2.33333
CENP-X	0	0	0	0	0	0	0	0	0	0	0	0	0	0	0		1	1	1	1	1	1	1	1	1	1	1	1		1	1	1	1
SPC24	0	1	3	5	19	28	14	13	29	24	17	30	14	23	30		0.166667	0.1	0.137931	2.5	0.7	1.03448	4.16667	0.9	1.06897	2.5	1.2	1.06897		0.134866	1.41149	2.04521	1.58966
SPC25	0	0	1	9	26	36	19	22	35	30	25	27	25	25	27		0.1	0.037037	0.0540541	2	0.851852	0.972973	3.1	0.962963	0.756757	2.6	0.962963	0.756757		0.063697	1.27494	1.60657	1.43991
NDC80	2	8	3	103	112	247	190	136	276	473	161	236	233	195	339		0.0288462	0.079646	0.016129	1.83654	1.21239	1.11694	4.55769	1.43363	0.955645	2.25	1.73451	1.37097		0.0415404	1.38862	2.31566	1.78516
NUF2	0	1	2	32	45	70	57	55	81	115	61	86	58	77	94		0.030303	0.0434783	0.0422535	1.75758	1.21739	1.15493	3.51515	1.34783	1.22535	1.78788	1.69565	1.33803		0.0386783	1.37663	2.02944	1.60719
KNL1	12	41	13	1762	855	2167	2378	2377	1486	2478	1889	1624	2491	2162	2533		0.00737379	0.0490654	0.00645756	1.3494	2.77804	0.685886	1.40613	2.20794	0.749539	1.4135	2.52687	1.16882		0.0209656	1.60444	1.45454	1.70306
ZWINT	0	0	2	9	25	28	18	17	36	31	19	36	17	31	27		0.1	0.0384615	0.103448	1.9	0.692308	1.27586	3.2	0.769231	1.27586	1.8	1.23077	0.965517		0.0806366	1.28939	1.74836	1.3321
MIS12	0	3	2	19	17	26	15	18	19	27	17	22	19	18	28		0.05	0.222222	0.111111	0.8	1.05556	0.740741	1.4	1	0.851852	1	1.05556	1.07407		0.127778	0.865432	1.08395	1.04321
NNF1 (PMF1)	0	0	4	20	36	41	29	34	33	42	29	43	30	36	53		0.047619	0.027027	0.119048	1.42857	0.945946	0.809524	2.04762	0.810811	1.04762	1.47619	1	1.28571		0.0645646	1.06135	1.30202	1.25397
NSL1	1	1	4	21	30	57	34	29	48	57	32	47	33	46	47		0.0909091	0.0645161	0.0862069	1.59091	0.967742	0.844828	2.63636	1.06452	0.827586	1.54545	1.51613	0.827586		0.080544	1.13449	1.50949	1.29639
DSN1	0	2	5	54	88	147	96	86	133	172	94	147	129	137	162		0.0181818	0.0337079	0.0405405	1.76364	0.977528	0.905405	3.14545	1.06742	1	2.36364	1.55056	1.10135		0.0308101	1.21552	1.73762	1.67185
SKA1	0	0	0	0	0	0	0	0	0	0	0	0	0	0	0		1	1	1	1	1	1	1	1	1	1	1	1		1	1	1	1
SKA2	0	0	0	0	0	0	0	0	0	0	0	0	0	0	0		1	1	1	1	1	1	1	1	1	1	1	1		1	1	1	1
SKA3	0	0	0	0	0	1	1	1	1	2	1	1	2	1	1		1	1	0.5	2	2	1	3	2	1	3	2	1		0.833333	1.66667	2	2
CDT1	0	0	0	0	0	0	0	0	0	0	0	0	0	0	0		1	1	1	1	1	1	1	1	1	1	1	1		1	1	1	1
ASTRIN/SPAG5	0	0	0	0	0	1	2	7	1	2	13	5	2	4	3		1	1	0.5	3	8	1	3	14	3	3	5	2		0.833333	4	6.66667	3.33333
SKAP (KNSTRN)	0	0	0	0	0	0	0	0	0	0	0	0	0	0	0		1	1	1	1	1	1	1	1	1	1	1	1		1	1	1	1
MYCBP2	0	0	0	12	14	7	24	35	6	23	44	14	22	31	28		0.0769231	0.0666667	0.125	1.92308	2.4	0.875	1.84615	3	1.875	1.76923	2.13333	3.625		0.0895299	1.73269	2.24038	2.50919
LC8/DYNLL1	0	0	0	2	2	2	2	1	0	0	2	1	1	1	1		0.333333	0.333333	0.333333	1	0.666667	0.333333	0.333333	1	0.666667	0.666667	0.666667	0.666667		0.333333	0.666667	0.666667	0.666667
BUB1	2	11	1	332	152	331	799	469	343	770	427	419	815	507	746		0.00900901	0.0784314	0.0060241	2.4024	3.0719	1.03614	2.31532	2.79739	1.26506	2.45045	3.32026	2.25		0.0311548	2.17015	2.12592	2.67357
BUB3	1	7	4	25	26	47	60	33	54	99	34	72	50	57	92		0.0769231	0.296296	0.104167	2.34615	1.25926	1.14583	3.84615	1.2963	1.52083	1.96154	2.14815	1.9375		0.159129	1.58375	2.22109	2.01573
BUBR1 (BUB1 beta)	3	14	1	276	158	309	755	526	362	808	455	466	915	563	768		0.0144404	0.0943396	0.00645161	2.72924	3.31447	1.17097	2.92058	2.86792	1.50645	3.30686	3.54717	2.48065		0.0384106	2.40489	2.43165	3.11156
MAD1 (MAD1L1)	0	0	0	4	7	14	11	11	13	10	10	9	10	14	30		0.2	0.125	0.0666667	2.4	1.5	0.933333	2.2	1.375	0.666667	2.2	1.875	2.06667		0.130556	1.61111	1.41389	2.04722
MAD2 (MAD2L1)	0	0	0	1	0	1	3	3	0	1	2	2	1	2	1		0.5	1	0.5	2	4	0.5	1	3	1.5	1	3	1		0.666667	2.16667	1.83333	1.66667
MAD2L2	0	0	0	0	0	0	0	0	0	0	0	1		0	0		1	1	1	1	1	1	1	1	2	1	1	1		1	1	1.33333	1
CDC20	0	0	0	9	8	9	15	13	11	13	6	12	0	14	21		0.1	0.111111	0.1	1.6	1.55556	1.2	1.4	0.777778	1.3	0.1	1.66667	2.2		0.103704	1.45185	1.15926	1.32222
MPS1 (TTK)	0	0	0	5	5	11	21	10	15	28	21	31	23	25	26		0.166667	0.166667	0.0833333	3.66667	1.83333	1.33333	4.83333	3.66667	2.66667	4	4.33333	2.25		0.138889	2.27778	3.72222	3.52778
CENP-E	1	1	0	46	21	32	148	130	64	105	77	68	146	110	141		0.0425532	0.0909091	0.030303	3.17021	5.95455	1.9697	2.25532	3.54545	2.09091	3.12766	5.04545	4.30303		0.0545884	3.69815	2.63056	4.15871
CENP-F	0	0	0	14	5	22	70	70	32	73	57	33	72	58	75		0.0666667	0.166667	0.0434783	4.73333	11.8333	1.43478	4.93333	9.66667	1.47826	4.86667	9.83333	3.30435		0.0922705	6.00048	5.35942	6.00145
ROD (KNTC1)	0	0	0	22	9	33	76	60	41	61	40	33	61	81	79		0.0434783	0.1	0.0294118	3.34783	6.1	1.23529	2.69565	4.1	1	2.69565	8.2	2.35294		0.05763	3.56104	2.59855	4.4162
ZW10	0	2	0	3	8	13	32	16	24	29	20	14	23	32	31		0.25	0.333333	0.0714286	8.25	1.88889	1.78571	7.5	2.33333	1.07143	6	3.66667	2.28571		0.218254	3.97487	3.63492	3.98413
ZWILCH	0	0	0	0	0	3	8	4	8	7	2	6	7	10	11		1	1	0.25	9	5	2.25	8	3	1.75	8	11	3		0.75	5.41667	4.25	7.33333
SPINDLY (SPDL1)	0	0	0	0	0	0	5	1	4	7	2	1	3	4	4		1	1	1	6	2	5	8	3	2	4	5	5		1	4.33333	4.33333	4.66667
CLASP1	0	0	0	3	1	1	9	11	1	10	17	3	4	11	6		0.25	0.5	0.5	2.5	6	1	2.75	9	2	1.25	6	3.5		0.416667	3.16667	4.58333	3.58333
CLASP2	0	1	0	2	4	2	13	20	3	11	25	2	8	16	5		0.333333	0.4	0.333333	4.66667	4.2	1.33333	4	5.2	1	3	3.4	2		0.355556	3.4	3.4	2.8
CH-TOG (CKAP5)	1	11	0	25	26	24	65	73	41	66	83	53	73	82	66		0.0769231	0.444444	0.04	2.53846	2.74074	1.68	2.57692	3.11111	2.16	2.84615	3.07407	2.68		0.187123	2.31973	2.61601	2.86674
TTK				5	5	11	21	10	15	28	21	13	23	25	26		0.166667	0.166667	0.0833333	3.66667	1.83333	1.33333	4.83333	3.66667	1.16667	4	4.33333	2.25		0.138889	2.27778	3.22222	3.52778
